# High-content phenotypic analysis of *a C. elegans* recombinant inbred population identifies genetic and molecular regulators of lifespan

**DOI:** 10.1101/2024.01.15.575638

**Authors:** Arwen W. Gao, Gaby El Alam, Yunyun Zhu, Weisha Li, Elena Katsyuba, Jonathan Sulc, Terytty Y. Li, Xiaoxu Li, Katherine A. Overmyer, Amelia Lalou, Laurent Mouchiroud, Maroun Bou Sleiman, Matteo Cornaglia, Jean-David Morel, Riekelt H. Houtkooper, Joshua J. Coon, Johan Auwerx

## Abstract

Lifespan is influenced by complex interactions between genetic and environmental factors. Studying those factors in model organisms of a single genetic background limits their translational value for humans. Here, we mapped lifespan determinants in 85 genetically diverse *C. elegans* recombinant intercross advanced inbred lines (RIAILs). We assessed molecular profiles – transcriptome, proteome, and lipidome – and life-history traits, including lifespan, development, growth dynamics, and reproduction. RIAILs exhibited large variations in lifespan, which positively correlated with developmental time. Among the top candidates obtained from multi-omics data integration and QTL mapping, we validated known and novel longevity modulators, including *rict-1*, *gfm-1* and *mltn-1*. We translated their relevance to humans using UK Biobank data and showed that variants in *RICTOR* and *GFM1* are associated with an elevated risk of age-related heart disease, dementia, diabetes, kidney, and liver diseases. We organized our dataset as a resource (https://lisp-lms.shinyapps.io/RIAILs/) that allows interactive explorations for new longevity targets.
