## Supplemental Table 5 for "High-content phenotypic analysis of *a C. elegans* recombinant inbred population identifies genetic and molecular regulators of lifespan"

### Sheet: Phenotyp QTLs
Phenotypic trait	Chr.	position	lod sore	ci_low	ci_high
Average lifespan	II	13121591	4.68476	13087956	13151966
50% mortality	II	13100026	3.99611	13036883	13151966
75% mortality	II	13117652	3.17659	13087956	13151966
Shape 1	X	11549662	4.63957	11037883	11656245
Shape 3	X	12653120	4.08245	12471114	12745016
Shape 4	X	12745016	5.47098	12471114	12868222
Time to 1st progeny	V	12125475	3.68887	11847680	12274813
