## Supplemental Table 6 for "High-content phenotypic analysis of *a C. elegans* recombinant inbred population identifies genetic and molecular regulators of lifespan"

### Sheet: GFM1_cox_results_fdr_lt_0.05_AG
disease	snp	nevents	warning	coef	exp(coef)	se(coef)	z	p	fdr
Date N17 first reported (acute renal failure)	3_158670875_A_C	17241	FALSE	3.05788	21.2824	0.577885	5.2915	1.21318e-07	0.00077939
Date I42 first reported (cardiomyopathy)	3_158684456_G_T	2582	FALSE	2.64105	14.0279	0.500975	5.27182	1.35076e-07	0.00077939
Date I42 first reported (cardiomyopathy)	3_158653286_C_A	2582	FALSE	3.46515	31.9812	0.709922	4.88102	1.05537e-06	0.00405966
Date E10 first reported (insulin-dependent diabetes mellitus)	3_158654449_C_T	3408	FALSE	3.41868	30.529	0.709132	4.82093	1.4289e-06	0.00412237
Date I50 first reported (heart failure)	3_158644652_T_C	14095	FALSE	0.0564534	1.05808	0.0119706	4.716	2.40527e-06	0.00436023
Date K85 first reported (acute pancreatitis)	3_158645675_A_G	3391	FALSE	3.34034	28.2287	0.709392	4.70874	2.49253e-06	0.00436023
Date I50 first reported (heart failure)	3_158670991_T_C	14097	FALSE	0.0562047	1.05781	0.011967	4.69663	2.64485e-06	0.00436023
Date I50 first reported (heart failure)	3_158649111_G_A	14024	FALSE	0.0553944	1.05696	0.0119176	4.64813	3.34964e-06	0.00483186
Date K74 first reported (fibrosis and cirrhosis of liver)	3_158684681_C_T	2044	FALSE	2.26864	9.66626	0.501185	4.52656	5.99522e-06	0.00768721
Date I71 first reported (aortic aneurysm and dissection)	3_158691147_A_G	3732	FALSE	2.60445	13.5238	0.579167	4.49689	6.89534e-06	0.00795723
Date I71 first reported (aortic aneurysm and dissection)	3_158682184_A_G	3730	FALSE	4.41205	82.4385	1.00228	4.40199	1.0726e-05	0.0112526
Date I21_I22_I24 first reported	3_158652023_T_C	17973	FALSE	2.17972	8.8438	0.500365	4.35625	1.32308e-05	0.0127236
Death	3_158691046_A_G	25873	FALSE	2.15977	8.66914	0.500285	4.31708	1.58105e-05	0.0140349
Date G35_G37 first reported	3_158662771_A_C	2029	FALSE	2.40341	11.0609	0.57137	4.2064	2.59471e-05	0.0213878
Date G21 first reported (secondary parkinsonism)	3_158684589_C_T	226	FALSE	4.16684	64.5112	1.00995	4.12578	3.69485e-05	0.0284257
Date I25 first reported (chronic ischaemic heart disease)	3_158669516_C_T	37124	FALSE	2.36755	10.6712	0.577736	4.09798	4.16768e-05	0.0300594
Date I42 first reported (cardiomyopathy)	3_158667094_C_A	2583	FALSE	0.144682	1.15567	0.0359678	4.02254	5.75727e-05	0.0390817
Date G35_G37 first reported	3_158672304_C_T	2036	FALSE	3.99635	54.3992	1.00343	3.98269	6.8141e-05	0.0430441
Date K74 first reported (fibrosis and cirrhosis of liver)	3_158672565_G_A	2043	FALSE	3.98669	53.8763	1.00336	3.97335	7.08698e-05	0.0430441
Date F00_F02_F03_G30 first reported	3_158691046_A_G	5572	FALSE	2.78167	16.1459	0.708751	3.92474	8.68225e-05	0.0497466
Date N18 first reported (chronic renal failure)	3_158646362_C_T	20352	FALSE	2.26141	9.5966	0.577675	3.91467	9.05268e-05	0.0497466
