## Supplemental Table 7 for "High-content phenotypic analysis of *a C. elegans* recombinant inbred population identifies genetic and molecular regulators of lifespan"

### Sheet: RICTOR_cox_results_fdr_lt_0.05
disease	snp	nevents	warning	coef	exp(coef)	se(coef)	z	p	fdr	pval_onesided
Date I42 first reported (cardiomyopathy)	5_38958854_TAA_T	2155	FALSE	4.46442	86.8704	0.711201	6.27729	3.44526e-10	5.65712e-06	1.72263e-10
Date I50 first reported (heart failure)	5_38975688_G_T	13879	FALSE	3.34178	28.2694	0.578196	5.77967	7.48458e-09	6.14484e-05	3.74229e-09
Date G21 first reported (secondary parkinsonism)	5_39074367_A_G	226	FALSE	5.72183	305.465	1.02305	5.59293	2.23267e-08	0.000122202	1.11634e-08
Death	5_38959135_T_C	25731	FALSE	2.69349	14.7832	0.500267	5.38412	7.28011e-08	0.000298849	3.64006e-08
Date K85 first reported (acute pancreatitis)	5_38967362_T_C	3391	FALSE	3.61722	37.2339	0.709891	5.09546	3.47903e-07	0.000957531	1.73951e-07
Date G21 first reported (secondary parkinsonism)	5_38955576_C_G	226	FALSE	2.2657	9.63784	0.444745	5.09438	3.49889e-07	0.000957531	1.74945e-07
Date G20_G23 first reported	5_39074367_A_G	3225	FALSE	3.56664	35.3976	0.709556	5.02658	4.99301e-07	0.00114359	2.49651e-07
Date I42 first reported (cardiomyopathy)	5_38982006_C_T	2584	FALSE	3.54133	34.513	0.709698	4.98992	6.04051e-07	0.00114359	3.02025e-07
Date K75 first reported (other inflammatory liver diseases)	5_38942384_G_GA	2241	FALSE	3.53291	34.2233	0.709025	4.98277	6.26813e-07	0.00114359	3.13406e-07
Date G20_G23 first reported	5_38947213_G_GA	3225	FALSE	3.44907	31.471	0.709756	4.85951	1.17678e-06	0.00188204	5.88391e-07
Date G21 first reported (secondary parkinsonism)	5_38967150_A_G	226	FALSE	4.95822	142.34	1.02782	4.82401	1.40698e-06	0.00188204	7.03492e-07
Date E10 first reported (insulin-dependent diabetes mellitus)	5_38962982_G_A	3420	FALSE	3.41568	30.4377	0.708884	4.81839	1.44722e-06	0.00188204	7.23609e-07
Death	5_38975688_G_T	25569	FALSE	2.78081	16.132	0.577822	4.81257	1.49004e-06	0.00188204	7.45022e-07
Date F01 first reported (vascular dementia)	5_38957747_G_T	1488	FALSE	4.65927	105.559	1.00767	4.6238	3.76771e-06	0.00441899	1.88386e-06
Date E10 first reported (insulin-dependent diabetes mellitus)	5_38982121_T_C	3416	FALSE	3.24209	25.5871	0.708529	4.5758	4.744e-06	0.0051931	2.372e-06
Date E11_E13_E14 first reported	5_38982121_T_C	31625	FALSE	2.26317	9.6135	0.500327	4.52338	6.08612e-06	0.00624588	3.04306e-06
Date I42 first reported (cardiomyopathy)	5_38947212_T_C	2577	FALSE	2.56663	13.0218	0.578801	4.43438	9.23361e-06	0.00891858	4.6168e-06
Date K74 first reported (fibrosis and cirrhosis of liver)	5_38990884_A_G	1986	FALSE	3.11345	22.4985	0.708929	4.39176	1.12435e-05	0.0102566	5.62177e-06
Date G21 first reported (secondary parkinsonism)	5_38959344_A_G	225	FALSE	4.40233	81.6407	1.01252	4.34789	1.37451e-05	0.0118319	6.87256e-06
Date K70 first reported (alcoholic liver disease)	5_38967349_C_G	1627	FALSE	4.35562	77.9148	1.00447	4.33622	1.44957e-05	0.0118319	7.24783e-06
Date I71 first reported (aortic aneurysm and dissection)	5_38966745_C_G	3718	FALSE	4.33612	76.4103	1.00216	4.32676	1.51321e-05	0.0118319	7.56606e-06
Date G45_I60_I61_I62_I63_I64_I67_I68 first reported	5_38945630_T_G	23710	FALSE	2.14408	8.53416	0.500434	4.28444	1.83203e-05	0.0134067	9.16016e-06
Date N18 first reported (chronic renal failure)	5_38945638_T_C	20369	FALSE	3.0282	20.66	0.7077	4.27893	1.87792e-05	0.0134067	9.38958e-06
Date I50 first reported (heart failure)	5_38968103_AT_A	13943	FALSE	3.00838	20.2547	0.707846	4.25006	2.13716e-05	0.0146217	1.06858e-05
Death	5_38981825_T_A	25792	FALSE	2.44127	11.4876	0.577788	4.2252	2.38725e-05	0.0156795	1.19362e-05
Date K85 first reported (acute pancreatitis)	5_38949511_T_C	3387	FALSE	2.97441	19.5781	0.708149	4.20026	2.66606e-05	0.0168372	1.33303e-05
Date I21_I22_I24 first reported	5_38975688_G_T	17747	FALSE	2.40978	11.1315	0.577939	4.16961	3.05119e-05	0.0180451	1.5256e-05
Date G45_I60_I61_I62_I63_I64_I67_I68 first reported	5_38958351_C_T	23556	FALSE	2.4051	11.0795	0.577659	4.16353	3.13368e-05	0.0180451	1.56684e-05
Date I71 first reported (aortic aneurysm and dissection)	5_38952245_C_T	3733	FALSE	4.16986	64.7066	1.00245	4.15967	3.18702e-05	0.0180451	1.59351e-05
Date N17 first reported (acute renal failure)	5_38967342_T_C	17241	FALSE	2.9063	18.289	0.707619	4.10715	4.00568e-05	0.0219244	2.00284e-05
Date I71 first reported (aortic aneurysm and dissection)	5_38967102_G_T	3724	FALSE	4.10762	60.8017	1.00266	4.0967	4.19076e-05	0.0221975	2.09538e-05
Date K70 first reported (alcoholic liver disease)	5_38950222_G_A	1627	FALSE	4.09369	59.9606	1.00245	4.08368	4.43278e-05	0.0225571	2.21639e-05
Date I71 first reported (aortic aneurysm and dissection)	5_38978657_A_T	2756	FALSE	2.89242	18.0369	0.709193	4.07847	4.53339e-05	0.0225571	2.2667e-05
Date G20_G23 first reported	5_38981845_A_C	3226	FALSE	1.44225	4.23021	0.354237	4.07143	4.67246e-05	0.0225652	2.33623e-05
Death	5_38975510_G_A	25857	FALSE	1.35215	3.86572	0.333524	4.05413	5.03207e-05	0.0236076	2.51603e-05
Date I25 first reported (chronic ischaemic heart disease)	5_39074099_G_T	37122	FALSE	1.42709	4.16654	0.353805	4.03354	5.49426e-05	0.0247202	2.74713e-05
Date N17 first reported (acute renal failure)	5_38950475_T_C	17241	FALSE	2.85214	17.3249	0.707673	4.03031	5.57032e-05	0.0247202	2.78516e-05
Date N17 first reported (acute renal failure)	5_38946570_C_T	17222	FALSE	2.82619	16.8811	0.707813	3.99285	6.5283e-05	0.0282091	3.26415e-05
Date I42 first reported (cardiomyopathy)	5_38959987_A_G	2582	FALSE	2.81492	16.6918	0.708453	3.97333	7.08743e-05	0.0298399	3.54372e-05
Date E11_E13_E14 first reported	5_38953077_T_C	31658	FALSE	1.98308	7.26506	0.500308	3.96371	7.37944e-05	0.0302926	3.68972e-05
Date I50 first reported (heart failure)	5_38953077_T_C	14095	FALSE	2.27495	9.72739	0.577898	3.93659	8.26492e-05	0.0331	4.13246e-05
Date I21_I22_I24 first reported	5_38968103_AT_A	17829	FALSE	2.77055	15.9675	0.70759	3.91548	9.02245e-05	0.0352735	4.51123e-05
Date N18 first reported (chronic renal failure)	5_38978543_T_C	20300	FALSE	1.95555	7.06782	0.500795	3.9049	9.42651e-05	0.0356084	4.71326e-05
Date I50 first reported (heart failure)	5_38950475_T_C	14097	FALSE	2.76128	15.8201	0.707666	3.90196	9.54183e-05	0.0356084	4.77091e-05
Date E11_E13_E14 first reported	5_38975686_AAG_A	31181	FALSE	1.9384	6.94763	0.50023	3.87502	0.000106618	0.0384079	5.33088e-05
Date I50 first reported (heart failure)	5_38967349_C_G	14096	FALSE	2.74127	15.5067	0.707829	3.87279	0.000107598	0.0384079	5.37991e-05
Date F00_F02_F03_G30 first reported	5_38966582_G_T	5549	FALSE	2.74643	15.5869	0.710233	3.86695	0.000110207	0.0384828	5.51035e-05
Date E10 first reported (insulin-dependent diabetes mellitus)	5_38945108_C_A	3414	FALSE	2.73518	15.4126	0.708243	3.86193	0.000112496	0.0384828	5.62478e-05
Date F01 first reported (vascular dementia)	5_38966817_T_TA	1143	FALSE	3.8346	46.275	1.00377	3.82021	0.000133337	0.0440662	6.66687e-05
Date F01 first reported (vascular dementia)	5_38959965_T_A	1493	FALSE	3.84151	46.5957	1.00599	3.81865	0.000134184	0.0440662	6.70922e-05
Date N17 first reported (acute renal failure)	5_38981862_C_T	17240	FALSE	2.69695	14.8344	0.707688	3.81093	0.000138444	0.0442316	6.92222e-05
Date I50 first reported (heart failure)	5_38958854_TAA_T	11721	FALSE	2.69515	14.8078	0.707962	3.80692	0.000140707	0.0442316	7.03534e-05
Date I71 first reported (aortic aneurysm and dissection)	5_38964959_T_G	3723	FALSE	2.69727	14.8391	0.709187	3.80332	0.000142769	0.0442316	7.13847e-05
Date F00_F02_F03_G30 first reported	5_38975688_G_T	5505	FALSE	3.79959	44.6829	1.00275	3.78917	0.00015115	0.0459608	7.5575e-05
Date G20_G23 first reported	5_38942293_T_A	3226	FALSE	2.67925	14.5742	0.708322	3.78253	0.000155243	0.0463472	7.76216e-05
Date I71 first reported (aortic aneurysm and dissection)	5_38950002_T_C	3733	FALSE	3.78071	43.8472	1.0026	3.7709	0.000162658	0.0474	8.13292e-05
Date K74 first reported (fibrosis and cirrhosis of liver)	5_38945513_C_A	2044	FALSE	2.71148	15.0516	0.719603	3.76803	0.000164543	0.0474	8.22715e-05
Date K70 first reported (alcoholic liver disease)	5_38968103_AT_A	1616	FALSE	3.78013	43.8217	1.00523	3.76046	0.000169603	0.0480151	8.48014e-05
Date F01 first reported (vascular dementia)	5_38946506_T_C	1493	FALSE	1.42387	4.15318	0.379133	3.75561	0.000172919	0.0481243	8.64596e-05
